# Relating quantitative 7T MRI across cortical depths to cytoarchitectonics, gene expression and connectomics: a framework for tracking neurodegenerative disease

**DOI:** 10.1101/2020.02.05.935080

**Authors:** Peter McColgan, Saskia Helbling, Lenka Vaculčiaková, Kerrin Pine, Konrad Wagstyl, Fakhereh Movahedian Attar, Luke Edwards, Marina Papoutsi, Yongbin Wei, Martijn Pieter Van den Heuvel, Sarah Tabrizi, Geraint Rees, Nikolaus Weiskopf

## Abstract

Cortical layer-specific ultra-high field MRI has the potential to provide anatomically precise biomarkers and mechanistic insights into neurodegenerative disease. Here we compare cortical layer-specificity for a 7T multi-parametric mapping (MPM) 500μm whole brain acquisition to the von Economo and Big Brain post-mortem histology atlases. We also investigate the relationship between 7T MPMs, layer-specific gene expression and Huntington’s disease related genes, using the Allen Human Brain atlas. Finally we link MPM cortical depth measures with white matter connections using high-fidelity diffusion tractography from a 300mT/m Connectom MRI system. We show that R2* across cortical depths is highly correlated with layer-specific cell number, cell staining intensity and gene expression. Furthermore white matter connections were highly correlated with grey matter R1 and R2* across cortical depths. These findings demonstrate the potential of combining 7T MPMs, gene expression and white matter connections to provide an anatomically precise framework for tracking neurodegenerative disease.
