## supplemental table 1 for "Relating quantitative 7T MRI across cortical depths to cytoarchitectonics, gene expression and connectomics: a framework for tracking neurodegenerative disease"

### Sheet: Candidate_genes
Names	R2s_rho	R2s_pval	R2s_pval_corrected	R1_rho	R1_pval	R1_pval_corrected
VAMP1	0.751282	2.08994e-33	6.06083e-32	-0.0924725	0.220886	6.40571
ATP2B2	0.73306	4.16885e-31	1.20897e-29	0.0122303	0.871647	25.2778
KCNA1	0.652813	7.17231e-23	2.07997e-21	-0.133574	0.0763195	2.21327
RRM2B	0.565733	2.31031e-16	6.69989e-15	-0.0755764	0.317414	9.20501
ADAM23	0.506079	6.68974e-13	1.94002e-11	-0.0916396	0.225091	6.52764
GLRX2	0.487389	5.99774e-12	1.73934e-10	-0.0933263	0.216634	6.28239
NEFM	0.467401	5.42973e-11	1.57462e-09	-0.175698	0.0193263	0.560464
RASGRP1	-0.453772	2.2523e-10	6.53167e-09	-0.115701	0.125141	3.62909
TSPYL5	0.450024	3.29436e-10	9.55363e-09	0.0141758	0.851449	24.692
SNAP25	0.423051	4.45765e-09	1.29272e-07	0.025218	0.738998	21.431
FAN1	0.419383	6.2438e-09	1.8107e-07	0.0418394	0.580307	16.8289
NRN1	0.402672	2.75596e-08	7.99227e-07	0.0807934	0.285061	8.26677
DLGAP1	0.387656	9.7771e-08	2.83536e-06	-0.0685845	0.364375	10.5669
DCLK1	0.372942	3.18485e-07	9.23607e-06	-0.160116	0.0332653	0.964694
ATP2A2	0.345552	2.46953e-06	7.16163e-05	0.0359134	0.635097	18.4178
GABRD	0.325522	9.81883e-06	0.000284746	-0.0591561	0.434138	12.59
ATP1A1	0.311199	2.48606e-05	0.000720957	-0.0772216	0.306964	8.90194
UXS1	0.280163	0.000158834	0.00460619	0.123296	0.102055	2.95959
ITGB4	-0.268632	0.000300031	0.00870089	-0.180292	0.0163346	0.473703
IL17RB	-0.235883	0.00157387	0.0456422	-0.156537	0.0374634	1.08644
TPPP	0.22758	0.00231611	0.0671673	0.0147079	0.845941	24.5323
HTT	0.21567	0.0039393	0.11424	0.0303726	0.688191	19.9575
OLFM1	0.211278	0.00475916	0.138016	0.26598	0.000345912	0.0100315
PRMT8	-0.207605	0.00555908	0.161213	-0.0611212	0.418999	12.151
MLH1	-0.183757	0.0143538	0.416259	-0.00266725	0.971893	28.1849
NRIP3	0.142574	0.0583485	1.69211	0.00491901	0.94819	27.4975
CHGB	-0.0485052	0.521442	15.1218	0.055654	0.461881	13.3945
PAK1	-0.0466141	0.537828	15.597	0.0134711	0.858754	24.9039
PMS2	0.000277564	0.997074	28.9152	0.00987572	0.896202	25.9899

### Sheet: Layer 2
name	correlation	pval
RBP4	-0.778632	2.9302e-37
RILPL2	-0.761271	9.3969e-35
SCGN	-0.74302	2.43747e-32
ZCCHC12	-0.742554	2.79203e-32
CNR1	-0.740042	5.77571e-32
SOX11	-0.726494	2.52902e-30
LRRC3B	-0.714852	5.45473e-29
PNCK	-0.709758	1.99355e-28
NOV	-0.698027	3.55461e-27
CCBE1	-0.694506	8.21391e-27
LSM3	-0.689397	2.71132e-26
CPNE6	-0.688731	3.16233e-26
WFDC1	-0.675059	6.80901e-25
ZNF831	-0.673559	9.44106e-25
TDRD9	-0.665146	5.69868e-24
ROBO2	-0.662223	1.04987e-23
CDH13	-0.651542	9.24919e-23
PTPRF	-0.649483	1.39289e-22
MESP1	-0.643556	4.44859e-22
PDE2A	-0.638735	1.12274e-21
NOL4	-0.6243	1.63134e-20
CALB1	-0.623762	1.7975e-20
PSD3	-0.623681	1.82412e-20
TMEM17	-0.620228	3.38502e-20
RBBP7	-0.618323	4.74589e-20
HPCAL1	-0.61698	6.01355e-20
ARPC2	-0.613932	1.02501e-19
CDO1	-0.61136	1.60037e-19
CDH9	-0.607966	2.86337e-19
E2F3	-0.605679	4.22092e-19
KCNN3	-0.583953	1.44956e-17
MYH7	-0.578444	3.40947e-17
CYP46A1	-0.577061	4.21511e-17
ADRB2	-0.56677	1.98234e-16
SORBS2	-0.566184	2.16168e-16
TMEM132A	-0.560941	4.65356e-16
PTHLH	-0.55875	6.38557e-16
UBE2L6	-0.551858	1.70197e-15
POLR3GL	-0.551759	1.72594e-15
NFIB	-0.550473	2.0671e-15
BAIAP2	-0.539495	9.34601e-15
GABRB3	-0.538611	1.05282e-14
JUN	-0.536852	1.33308e-14
DACT1	-0.530633	3.03762e-14
CCDC3	-0.524096	7.09041e-14
MYB	-0.515008	2.23633e-13
MAST3	-0.513891	2.56926e-13
NXPH1	-0.510834	3.74724e-13
SLC29A4	-0.510777	3.77364e-13
JPH4	-0.509233	4.55954e-13
DDN	-0.5067	6.20517e-13
KCTD4	-0.505343	7.3123e-13
IGF1	-0.499614	1.45045e-12
MEPE	-0.496249	2.15582e-12
GLT8D2	-0.495445	2.3686e-12
KCNG3	-0.495288	2.41234e-12
INPP4A	-0.495001	2.49447e-12
WFS1	-0.494694	2.58542e-12
RGS20	-0.490315	4.29166e-12
RASGEF1A	-0.488746	5.13725e-12
RGS14	-0.484919	7.93567e-12
PCDH8	-0.479482	1.45839e-11
CHST9	-0.47938	1.47495e-11
GABRA2	-0.478566	1.61417e-11
ICAM5	-0.478541	1.61873e-11
PAFAH1B3	-0.466563	5.93696e-11
RAB40B	-0.4624	9.21836e-11
KCNN2	-0.458715	1.35411e-10
HPGD	-0.456813	1.64859e-10
ASXL3	-0.452411	2.58719e-10
PDLIM5	-0.448902	3.68867e-10
AP1S1	-0.441197	7.92457e-10
GPC5	-0.437781	1.10554e-09
PITPNM2	-0.434398	1.53194e-09
LRRTM4	-0.433288	1.70368e-09
PALMD	-0.424046	4.06535e-09
ANXA11	-0.423308	4.35316e-09
ABHD12B	-0.421582	5.10412e-09
EGLN1	-0.418005	7.07845e-09
HOPX	-0.416817	7.88382e-09
SIDT2	-0.416715	7.95699e-09
AEBP1	-0.414301	9.89158e-09
SESN3	-0.413904	1.02503e-08
WIF1	-0.412273	1.18609e-08
SNAI2	-0.410784	1.35416e-08
AKAP5	-0.408233	1.6967e-08
TMEM47	-0.404412	2.37008e-08
NRP2	-0.404049	2.44602e-08
CA8	-0.401979	2.9257e-08
DCN	-0.399855	3.51174e-08
CALB2	-0.39756	4.27126e-08
SEC63	-0.395958	4.89236e-08
BTG3	-0.388345	9.2372e-08
RCN1	-0.387043	1.02823e-07
FOXJ3	-0.382788	1.45442e-07
DDX54	-0.382521	1.48614e-07
SPARC	-0.380277	1.78063e-07
GRIK1	-0.379278	1.92901e-07
ZFR	-0.378081	2.12229e-07
LAMB1	-0.37654	2.39877e-07
DIAPH2	-0.376354	2.43446e-07
GRIN2B	-0.361813	7.49102e-07
PSD	-0.360312	8.38671e-07
SLC24A3	-0.358499	9.60468e-07
TNFAIP2	-0.354996	1.24525e-06
PKIG	-0.349843	1.81428e-06
FGF13	-0.345437	2.48985e-06
GRB14	-0.342029	3.17037e-06
ENC1	-0.342008	3.17495e-06
GSG1L	-0.341116	3.38083e-06
STXBP6	-0.33876	3.98664e-06
NR2E1	-0.338496	4.06051e-06
TYRO3	-0.332356	6.19761e-06
DNM1L	-0.33224	6.24715e-06
KDM1B	-0.330106	7.22025e-06
COL4A2	-0.323044	1.15699e-05
TCERG1L	-0.322685	1.1847e-05
HNMT	-0.317643	1.64645e-05
CHRM3	-0.316445	1.77874e-05
CAMK1G	-0.313764	2.1123e-05
NTRK3	-0.312249	2.32599e-05
TAGLN2	-0.31147	2.44373e-05
IMMP2L	-0.311003	2.51702e-05
CBLN2	-0.303861	3.92917e-05
RFX3	-0.303392	4.04399e-05
SLC1A1	-0.29427	7.01844e-05
NPTX2	-0.290456	8.79009e-05
AMPD2	-0.288426	9.89571e-05
DLX2	-0.286603	0.000109986
CCDC6	-0.283849	0.000128844
CD8A	-0.281811	0.0001447
ADCY2	-0.274012	0.00022377
ZNF608	-0.266029	0.000345021
MN1	-0.257411	0.0005425
MEIS2	-0.256911	0.000556686
EPB41L4B	-0.255934	0.000585386
RRAGD	-0.254415	0.000632706
DGKG	-0.253517	0.000662309
WASF1	-0.25268	0.000691062
JPH1	-0.251855	0.0007205
RASGRF2	-0.251177	0.000745595
ELK1	-0.25076	0.000761396
CA4	-0.248451	0.00085471
PCDH18	-0.247951	0.000876255
RPL22	-0.245404	0.00099392
PALLD	-0.243627	0.00108441
PROS1	-0.242024	0.00117245
TPM1	-0.240155	0.00128336
CYFIP2	-0.231187	0.00196145
CHST11	-0.2302	0.00205323
ACTN1	-0.228405	0.00223025
AGPAT1	-0.226604	0.0024216
SUSD4	-0.225126	0.00258976
EGR4	-0.223877	0.00273998
DPP10	-0.212065	0.00460192
NEDD4L	-0.210763	0.0048648
FYN	-0.210704	0.00487699
SEZ6L	-0.209801	0.00506749
MYT1	-0.207581	0.00556475
BAHD1	-0.200733	0.00738459
TAC3	-0.195011	0.00929287
NOMO1	-0.191745	0.0105672
CEBPD	-0.186607	0.0128848
DUSP9	-0.186004	0.013184
RABGAP1L	-0.177144	0.0183376
CAMK4	-0.176587	0.0187128
CYGB	-0.175312	0.019598
NR2F2	-0.171602	0.0223832
MATN2	-0.170329	0.0234138
CBR3	-0.16662	0.0266544
PLEKHF2	-0.164343	0.0288279
EGR3	-0.164051	0.0291174
RHOF	-0.155633	0.038592
C14orf132	-0.154771	0.0396946
SLC25A27	-0.154135	0.0405251
C1QL2	-0.139444	0.0641568
TLE3	-0.139068	0.0648843
GRIA2	-0.135874	0.0713484
CDH22	-0.134292	0.0747388
HOOK1	-0.131181	0.0817866
WRNIP1	-0.129974	0.0846607
KIFC3	-0.126714	0.0928291
TGFBR3	-0.125621	0.0957058
DLG3	-0.124824	0.0978461
CSMD3	-0.120276	0.110797
SYNPO	-0.11994	0.111803
ITGA6	-0.118414	0.11647
GPR83	-0.118229	0.117047
DGKA	-0.11513	0.127025
TGFB2	-0.109366	0.147322
DLX1	-0.106603	0.157878
RGS8	-0.103062	0.172229
PPFIA2	-0.0985564	0.19186
EML1	-0.091935	0.223593
CEBPA	-0.0911589	0.227543
KHDRBS1	-0.0908345	0.229209
KCNJ6	-0.0900156	0.233452
POLD2	-0.0844117	0.263967
CXCL14	-0.0828355	0.273021
NCOA1	-0.0807576	0.285275
PIAS1	-0.0804319	0.287229
CNTNAP2	-0.0775227	0.305076
VIP	-0.0757585	0.316247
BTG1	-0.0714489	0.344639
OLFM4	-0.071238	0.346069
PSRC1	-0.070111	0.353771
IL27RA	-0.0689516	0.361807
MYLIP	-0.0671758	0.374332
DLGAP3	-0.0668608	0.376581
TEF	-0.0621223	0.411406
HS6ST3	-0.0614515	0.416485
GRIA4	-0.0590717	0.434795
SOX1	-0.0576263	0.446138
HTR4	-0.0565324	0.454832
ITPKA	-0.0563673	0.456152
IGFBP3	-0.0562555	0.457048
PABPC1	-0.0530801	0.482882
RGS12	-0.0530587	0.483058
MEF2D	-0.0512976	0.49772
CAV2	-0.0508411	0.501559
HAMP	-0.0485632	0.520943
MAL2	-0.0398777	0.598201
GAD1	-0.0371838	0.623169
THBS1	-0.03215	0.670977
SIPA1L1	-0.0254682	0.736504
SLITRK4	-0.0248276	0.742896
SLMAP	-0.023147	0.759749
PDCD4	-0.0221616	0.769684
BCL2	-0.0213553	0.777842
KATNB1	-0.0203865	0.787675
KCND2	-0.0177355	0.81475
THBD	-0.0134029	0.859462
CITED1	-0.0121874	0.872093
CNOT6	-0.0114099	0.88019
PAK4	-0.01079	0.886655
PODXL	-0.00883456	0.907093
RPS6KA5	-0.00883326	0.907107
RIN1	-0.00673726	0.929082
CRYBG3	-0.00442141	0.953425
PFKL	-0.00396328	0.958246
PPARG	-0.00225296	0.976257
CCNK	-0.00193623	0.979594
GNAL	-0.00107945	0.988623
CHRNA7	0.00258093	0.972802
CLIC6	0.0059625	0.93722
TPD52L1	0.00648212	0.931761
CSNK1G1	0.00702369	0.926076
ITGA9	0.00742878	0.921825
DPF3	0.0101264	0.893583
SLC25A29	0.0130234	0.863402
USP37	0.0231194	0.760027
SERPINB1	0.0239107	0.752077
PTK2B	0.0248746	0.742427
ZBTB10	0.0260997	0.730221
DPP6	0.0262632	0.728596
ANKRD28	0.0293574	0.698096
MAPK14	0.0312112	0.680049
BBS2	0.0351077	0.642712
MPPED2	0.035491	0.639085
PRKCI	0.0363317	0.631159
CACNA1E	0.0375014	0.620202
PREX1	0.0403343	0.594014
CDC5L	0.0410603	0.587384
NDEL1	0.0429998	0.569842
RCOR1	0.0442005	0.559107
CDH18	0.0455864	0.546838
LZTS2	0.0490546	0.516729
CCNG2	0.0526816	0.486178
IGSF3	0.0548562	0.468336
ATP5S	0.0578597	0.444295
GPR88	0.0595916	0.430756
CTDSPL	0.0602897	0.425367
MAPK4	0.0604482	0.424149
SLC32A1	0.0614091	0.416807
SP5	0.0638451	0.398531
DAPK1	0.069405	0.358651
ZNF395	0.0713293	0.345449
TCF4	0.0817918	0.279131
MAN1C1	0.0841413	0.265506
ZNF618	0.0920796	0.222863
PRR15	0.0933824	0.216357
CTDSP2	0.102396	0.175032
HUWE1	0.109705	0.146063
LIPC	0.116258	0.123322
FHL2	0.117968	0.117861
RNF169	0.118143	0.117316
ATP2B1	0.123222	0.102263
DNAJC27	0.131289	0.0815343
SLC10A4	0.131618	0.0807665
PDE8B	0.133992	0.075397
ZNF148	0.140649	0.061867
SLC31A1	0.143489	0.0567355
PAM	0.146713	0.0513411
TMOD1	0.1503	0.0458466
INHBA	0.151977	0.0434513
MYH9	0.152671	0.0424914
ART3	0.153208	0.0417614
FRZB	0.154791	0.0396688
PCDHB5	0.155406	0.038879
CABIN1	0.157024	0.036867
JAG1	0.157621	0.0361465
RGS6	0.161943	0.0312812
PIP5K1B	0.178576	0.0174013
KCTD16	0.181628	0.0155441
NEUROD1	0.182374	0.0151176
RGS16	0.189778	0.0114069
PDGFD	0.193048	0.0100412
CBLN4	0.195043	0.00928085
TOB1	0.19842	0.00810959
BCL10	0.205372	0.00610224
BICD2	0.210881	0.00484047
MYO9A	0.211901	0.00463438
DUSP16	0.212071	0.00460078
IL1RAPL1	0.214989	0.00405741
KCNIP2	0.218298	0.00351189
GAS7	0.224299	0.00268837
TPBG	0.233529	0.00175845
SESN1	0.236406	0.00153535
WIPF3	0.238302	0.00140275
FGFR1OP2	0.239573	0.00131984
NUP93	0.242082	0.00116915
AP1S2	0.246385	0.00094698
POU3F1	0.252588	0.000694291
PNMA3	0.269325	0.000289003
FEM1C	0.277393	0.000185524
KIT	0.291777	8.13389e-05
DLGAP2	0.297546	5.77002e-05
WFIKKN1	0.300342	4.87266e-05
SLIT2	0.314901	1.96429e-05
ZNF540	0.315395	1.90303e-05
PENK	0.322284	1.21636e-05
GTF2IRD1	0.327218	8.76859e-06
GPR19	0.33412	5.49399e-06
NCDN	0.340859	3.44239e-06
GALNT13	0.341366	3.32176e-06
ACAP2	0.343027	2.95473e-06
MYO1B	0.343205	2.91778e-06
STX6	0.344222	2.71474e-06
DIAPH1	0.345822	2.42249e-06
HLF	0.346497	2.30832e-06
ARHGAP10	0.348807	1.95528e-06
KCTD1	0.352624	1.48199e-06
KITLG	0.36439	6.16265e-07
FAM13A	0.376406	2.42436e-07
SPAG5	0.379362	1.91606e-07
DRP2	0.38728	1.00839e-07
ZNF189	0.390074	8.00691e-08
GABRG2	0.390563	7.68868e-08
RCAN1	0.402031	2.91261e-08
CAMKK1	0.420318	5.73212e-09
PLCB4	0.434117	1.57375e-09
RASA3	0.459329	1.27055e-10
CDH12	0.47254	3.12377e-11
SPOCD1	0.487008	6.26284e-12
ADAMTS5	0.489918	4.49187e-12
CDC42EP3	0.490667	4.12167e-12
ACVR1C	0.495677	2.30502e-12
PRKCA	0.499005	1.55869e-12
ANK3	0.508784	4.81623e-13
PDE7B	0.510571	3.87037e-13
TDG	0.522273	8.95251e-14
PRICKLE1	0.535985	1.49676e-14
SEC14L1	0.540637	8.00909e-15
IL6R	0.550486	2.06332e-15
ABLIM2	0.555602	1.00202e-15
KCNS2	0.562916	3.49162e-16
SYN3	0.577638	3.85845e-17
FAM84A	0.580429	2.5098e-17
TMPO	0.601452	8.5783e-19
TNFRSF25	0.605804	4.13279e-19
IP6K2	0.60888	2.44978e-19
CHRD	0.638607	1.15032e-21
RAPGEF6	0.641354	6.80331e-22
FLRT2	0.65633	3.52594e-23
TRERF1	0.667858	3.2126e-24
SH3RF2	0.750136	2.95567e-33

### Sheet: Layer 3
name	correlation	pval
KLK7	-0.725387	3.40975e-30
RTP1	-0.690991	1.87299e-26
TOM1L1	-0.686107	5.77458e-26
PDE4DIP	-0.671996	1.32426e-24
FBXO2	-0.574968	5.80045e-17
LHFPL3	-0.529476	3.53409e-14
CA10	-0.479147	1.51355e-11
PIN1	-0.38064	1.72948e-07
BAIAP2L2	-0.370542	3.8405e-07
LMO4	-0.292991	7.57147e-05
MED8	-0.27029	0.000274276
HSPB8	-0.217404	0.00365233
CD53	-0.172408	0.0217506
HDAC9	-0.147251	0.0504831
ARPC5L	-0.0828596	0.272881
ADCYAP1	-0.0721728	0.33976
TNFSF13B	-0.0599718	0.427816
PTPN3	-0.0448241	0.55357
OLFM2	0.00449738	0.952625
FAT3	0.0761792	0.313559
CDK2AP1	0.0877377	0.245542
DBNDD1	0.112652	0.135468
MYLK	0.125662	0.0955945
ARL6	0.138197	0.0665991
PHLDA2	0.226501	0.00243307
CACNA2D3	0.324044	1.08306e-05
RIMS3	0.329434	7.55569e-06
RAPGEF5	0.346796	2.25949e-06
RGS7	0.460629	1.10967e-10
FNDC4	0.499179	1.52696e-12
RCAN2	0.527934	4.32001e-14
SRPK1	0.585126	1.20558e-17

### Sheet: Layer 4
name	correlation	pval
NCOA3	0.763972	3.95712e-35
ENTPD4	0.750772	2.43934e-33
GPR161	0.742075	3.20911e-32
RORA	0.73751	1.19138e-31
OSBPL6	0.734148	3.07625e-31
EPB41	0.7306	8.24222e-31
HS3ST1	0.729093	1.24657e-30
GLCCI1	0.72526	3.52861e-30
ANK1	0.706726	4.25484e-28
RORB	0.706518	4.48081e-28
TRPC3	0.703024	1.06008e-27
FAM20A	0.667827	3.23379e-24
TCF7L2	0.666693	4.113e-24
TARDBP	0.664794	6.13567e-24
DCBLD2	0.660357	1.54536e-23
VAV3	0.660218	1.59029e-23
ZMAT4	0.65229	7.96498e-23
C6orf47	0.646353	2.57974e-22
KLF12	0.639198	1.02795e-21
OSBP2	0.630911	4.87356e-21
PANK1	0.620924	2.99053e-20
RASSF4	0.617772	5.23035e-20
PVALB	0.614169	9.83655e-20
ARHGAP9	0.611411	1.58648e-19
PPARGC1A	0.606946	3.40559e-19
CACNA2D2	0.602149	7.63739e-19
RASD2	0.601933	7.91764e-19
RET	0.599665	1.15412e-18
KCNA2	0.595102	2.44095e-18
SLC17A6	0.588155	7.46695e-18
COL13A1	0.58603	1.0456e-17
CERK	0.584977	1.23421e-17
DLG5	0.58162	2.08626e-17
TIAM1	0.570962	1.06206e-16
CPNE9	0.568971	1.43005e-16
FNDC5	0.55627	9.10977e-16
MGA	0.551448	1.80296e-15
NFKBIA	0.549515	2.36318e-15
PPP3CA	0.531344	2.76708e-14
ARNTL	0.52947	3.53662e-14
RADIL	0.525626	5.82348e-14
LRCH1	0.516617	1.8292e-13
TBC1D16	0.508493	4.99027e-13
SLC38A1	0.500554	1.29729e-12
FOXN3	0.490202	4.34756e-12
MAP3K13	0.487013	6.25939e-12
RBMS1	0.48632	6.77185e-12
CCDC136	0.486224	6.84651e-12
NSMAF	0.475886	2.16841e-11
CITED2	0.473853	2.70809e-11
GALR1	0.472598	3.10421e-11
MFAP3L	0.468258	4.95452e-11
MAFB	0.46595	6.33702e-11
NKX31	0.465479	6.66124e-11
FLRT3	0.440483	8.49844e-10
MICAL3	0.434894	1.46074e-09
SMPX	0.430523	2.21595e-09
PHC2	0.42767	2.89955e-09
HUNK	0.418717	6.63429e-09
ATP10A	0.412986	1.11291e-08
FOXP1	0.407755	1.76954e-08
RRS1	0.389069	8.70173e-08
PHLDB2	0.385404	1.17579e-07
TANC1	0.383318	1.39324e-07
STAG1	0.383007	1.42889e-07
CACNA1A	0.378066	2.12483e-07
ATP11A	0.375332	2.63935e-07
IRF2BP2	0.361604	7.61019e-07
LIN7A	0.330804	6.88722e-06
GABRD	0.325522	9.81883e-06
NCKIPSD	0.318751	1.5323e-05
BARD1	0.304738	3.72229e-05
PGBD1	0.303803	3.94319e-05
RUNX2	0.302312	4.32103e-05
ASCL1	0.285056	0.000120231
MLLT6	0.283786	0.000129307
PRDM1	0.279298	0.000166757
LRRK1	0.275355	0.00020778
BCL2L11	0.247544	0.000894135
ZNF684	0.214358	0.00416973
TRHDE	0.204306	0.00637789
LGI2	0.190838	0.0109472
SMYD2	0.18645	0.0129623
KCNH8	0.184309	0.014058
MDH1	0.177074	0.0183844
FAM19A2	0.167869	0.0255222
NRG4	0.165931	0.0272965
HTR2A	0.1644	0.0287712
CRY1	0.155473	0.0387947
PTPRT	0.154401	0.0401757
RDH12	0.146124	0.0522933
SLC13A3	0.105305	0.163033
SF3A1	0.094972	0.208605
EIF4EBP2	0.0913917	0.226353
PDZRN3	0.0776297	0.304407
PITPNM1	0.0585246	0.439069
RNF146	0.0356863	0.637239
WWOX	0.0293985	0.697694
IER5	0.012109	0.87291
SULT2B1	0.0101755	0.89307
LIMS1	-0.0104889	0.889798
AADAT	-0.0269099	0.722185
DHRS3	-0.0409891	0.588033
CISH	-0.0417208	0.581383
GAD2	-0.0630507	0.404438
PEBP4	-0.0994698	0.187754
PTEN	-0.0999846	0.185468
ASPH	-0.166875	0.0264194
PDE3A	-0.210367	0.00494741
NMU	-0.232058	0.00188364
CASKIN1	-0.23688	0.00150118
TLL1	-0.241088	0.00122687
GRM7	-0.251247	0.00074296
KCNAB1	-0.259108	0.000496858
CAMTA1	-0.261854	0.000430421
RPL4	-0.270007	0.000278528
LPIN2	-0.384134	1.30394e-07
ST8SIA4	-0.402553	2.78449e-08
SPON1	-0.405566	2.14351e-08
MSI2	-0.424661	3.83987e-09
MAP4	-0.474676	2.47567e-11
C1R	-0.493509	2.9676e-12
FHOD1	-0.514044	2.52089e-13
SEPHS1	-0.578876	3.19025e-17

### Sheet: Layer 5
name	correlation	pval
SMARCD3	-0.77371	1.5848e-36
SULF2	-0.754041	9.00482e-34
PTGER3	-0.743113	2.37216e-32
FXYD6	-0.725235	3.55232e-30
TMSB10	-0.713715	7.3022e-29
GRP	-0.670407	1.86453e-24
CRYM	-0.63653	1.70536e-21
NTNG2	-0.540028	8.697e-15
GALNT14	-0.498694	1.61714e-12
NDP	-0.456456	1.71029e-10
BTC	-0.451895	2.72627e-10
EFEMP1	-0.45045	3.15586e-10
CRIM1	-0.449603	3.43728e-10
ZFP64	-0.433439	1.67923e-09
HTR2C	-0.425566	3.52998e-09
GRM8	-0.364039	6.32916e-07
FJX1	-0.3607	8.14563e-07
FEZF2	-0.31469	1.99094e-05
RNF182	-0.277623	0.00018316
STMN2	-0.243882	0.00107098
SERPINF1	-0.206543	0.00581174
IQCG	-0.19567	0.0090527
HS3ST2	-0.181572	0.015577
CTSD	-0.110679	0.142495
NAP1L5	-0.0853516	0.258667
DPY19L1	-0.0268557	0.722721
PKD1L2	-0.020624	0.785261
PLCXD3	-0.0159115	0.833509
PART1	0.071708	0.342888
TOX	0.220927	0.00312643
CDR2	0.359824	8.699e-07
HECA	0.441299	7.84559e-10
IPCEF1	0.443382	6.39188e-10
OPN3	0.45752	1.53261e-10
TBC1D8	0.479137	1.51535e-11
POSTN	0.572539	8.37817e-17
PDE4A	0.596091	2.07732e-18

### Sheet: Layer 6
name	correlation	pval
KCNMB4	-0.741763	3.51349e-32
GSTM3	-0.708689	2.60728e-28
OPRK1	-0.659733	1.75755e-23
MGST1	-0.654052	5.59103e-23
LRP1B	-0.643261	4.70982e-22
TRIM36	-0.633595	2.95891e-21
SSTR2	-0.617868	5.14327e-20
TGFBI	-0.605241	4.54537e-19
TMEFF2	-0.601704	8.22571e-19
KRT17	-0.599964	1.09834e-18
IL17RD	-0.581762	2.0406e-17
PDLIM3	-0.577447	3.97322e-17
RASL11B	-0.545885	3.90926e-15
SOX5	-0.534677	1.7816e-14
FAM46A	-0.530224	3.20464e-14
MCTP1	-0.511601	3.41006e-13
MUM1L1	-0.501606	1.14476e-12
CABP7	-0.496928	1.99093e-12
ZFHX3	-0.489711	4.60011e-12
CTGF	-0.480568	1.29263e-11
GFAP	-0.466615	5.90396e-11
RASGRP1	-0.453772	2.2523e-10
2019-03-08	-0.430942	2.1297e-09
GPD2	-0.430676	2.18415e-09
SNTB1	-0.427783	2.86903e-09
GLCE	-0.415947	8.52933e-09
IL12RB2	-0.391781	6.94785e-08
ALK	-0.390973	7.43092e-08
CD38	-0.382531	1.48498e-07
NFIA	-0.375224	2.66199e-07
BCHE	-0.375049	2.69882e-07
MAPRE1	-0.352602	1.48436e-06
KCNK1	-0.337948	4.2181e-06
GABRE	-0.335755	4.90961e-06
HEY1	-0.333651	5.67324e-06
MAML2	-0.33102	6.7869e-06
MOXD1	-0.324218	1.07064e-05
OLFML2B	-0.306522	3.33286e-05
NPTX1	-0.303685	3.97179e-05
NR4A2	-0.290547	8.74325e-05
ARHGAP22	-0.290163	8.94184e-05
GARNL3	-0.288858	9.6498e-05
SH3BP5	-0.285053	0.000120256
CPNE2	-0.283545	0.000131102
ITGA8	-0.271548	0.000256132
PTPRU	-0.265029	0.0003639
B3GALT2	-0.264907	0.000366284
HILS1	-0.264724	0.000369861
TEAD1	-0.244877	0.00102
LRRTM2	-0.235981	0.00156657
SPTBN1	-0.234881	0.00165015
BIN1	-0.22345	0.00279309
HS3ST4	-0.222659	0.00289396
CARHSP1	-0.210606	0.00489729
KLHL5	-0.179812	0.0166274
SEMA3A	-0.174421	0.0202381
SLITRK6	-0.163482	0.0296882
CNTNAP4	-0.16298	0.0301997
COL24A1	-0.161976	0.0312461
GPR155	-0.156233	0.0378398
FBLN5	-0.155944	0.0382
LAMP2	-0.152748	0.0423862
RPRM	-0.148496	0.0485448
RAB26	-0.143152	0.0573261
FILIP1L	-0.142337	0.0587733
GLIPR2	-0.135567	0.071996
TJP2	-0.133755	0.0759198
IL18BP	-0.130299	0.0838792
TXNIP	-0.12321	0.102297
SLC14A1	-0.121479	0.107247
ENOSF1	-0.120677	0.109603
SLC26A2	-0.116484	0.122588
SMURF1	-0.110748	0.142244
PECAM1	-0.104541	0.166124
PARVA	-0.10159	0.178473
SCD	-0.0969572	0.199205
BACE1	-0.091135	0.227666
AGPAT4	-0.0900836	0.233097
BCAM	-0.083578	0.26873
GSN	-0.0790031	0.295905
CSF1	-0.0759734	0.314872
DOCK10	-0.0588453	0.436561
TNFAIP6	-0.0574027	0.447907
PLEKHB1	-0.0564221	0.455714
SLC35F1	-0.0508268	0.501679
SOX8	-0.0503258	0.505911
KLF16	-0.0484221	0.522156
DACH1	-0.0425288	0.574079
DIRAS2	-0.039202	0.604422
BOK	-0.0265909	0.725345
LITAF	-0.0222778	0.76851
TMEM123	-0.0173452	0.818756
APLP1	-0.0132975	0.860556
PTP4A2	-0.0114481	0.879792
TLE4	0.00638132	0.93282
EFS	0.0137228	0.856143
ELOVL5	0.0173406	0.818803
PPP2R3A	0.0194658	0.797051
SDK2	0.0231617	0.759602
CA12	0.0273233	0.718096
EFHD1	0.0294479	0.697212
SHB	0.0305922	0.686056
NES	0.0322874	0.669653
CHST3	0.0384389	0.611481
MAL	0.0412154	0.585972
PHLDB1	0.0415067	0.583325
SOX10	0.0461958	0.541487
LRRC1	0.0478041	0.527486
FZD7	0.048151	0.524491
DOCK5	0.0591156	0.434454
LMAN1L	0.0609746	0.420117
CYB5R2	0.0621537	0.41117
ATG4C	0.0636418	0.400038
ACSL1	0.0639637	0.397654
GAL3ST1	0.0657173	0.384816
GPR62	0.073737	0.32937
FLNB	0.0745069	0.324331
HSPA2	0.0749006	0.321774
WIPF1	0.0760682	0.314267
HIPK2	0.0786895	0.297832
SLC45A3	0.0788035	0.297131
RTKN	0.0794167	0.293376
JAM3	0.0823132	0.276067
FA2H	0.082762	0.273449
ANLN	0.0836461	0.268339
CNP	0.088086	0.243666
RASGRP3	0.0917085	0.224741
ABCA8	0.0933102	0.216714
COL4A5	0.0938636	0.213989
FOLH1	0.0939341	0.213643
SOSTDC1	0.0963591	0.202004
GAB2	0.0975282	0.196559
PRIMA1	0.0996534	0.186937
UGT8	0.100497	0.183214
PLEKHG3	0.103897	0.168762
TTYH2	0.105043	0.164086
ZNF347	0.106362	0.158825
ENPP2	0.109628	0.146349
ITGA2	0.110548	0.142971
ASPA	0.11077	0.142165
HOXD1	0.11131	0.140219
PKP4	0.111333	0.140135
CLDND1	0.113813	0.131462
KLK6	0.11534	0.126332
ERBB3	0.119942	0.111797
ST18	0.120015	0.111577
EVI2A	0.122513	0.104268
PAQR6	0.122898	0.103174
CRYAB	0.123027	0.102812
KIAA1217	0.124828	0.0978348
MOG	0.125254	0.0966859
TRIM59	0.126499	0.0933905
PRKCSH	0.128376	0.0885905
NINJ2	0.129478	0.0858659
MAG	0.134061	0.0752452
PLEKHH1	0.136834	0.069353
PPP1R14A	0.139352	0.0643333
GPR37	0.140081	0.0629368
RASSF2	0.140714	0.0617456
CLDN11	0.141694	0.059936
FMNL2	0.141949	0.0594731
RHBDL2	0.145391	0.0534999
HHIP	0.145764	0.0528836
TYMS	0.147949	0.0493895
PDE8A	0.148701	0.0482324
STARD13	0.15203	0.0433783
KIF13B	0.152815	0.0422941
RNF130	0.153092	0.0419178
MOBP	0.153789	0.0409825
BBX	0.157065	0.0368178
CA14	0.162791	0.0303941
NPC1	0.162981	0.0301984
MBP	0.167865	0.0255258
PRRG1	0.176573	0.0187223
REEP3	0.179241	0.0169813
GJB1	0.183644	0.0144149
SYNJ2	0.185975	0.0131986
PITRM1	0.186566	0.0129047
CTHRC1	0.187251	0.0125715
ELOVL1	0.190997	0.0108799
ARRDC2	0.194333	0.00954557
CD9	0.206904	0.00572482
ANP32B	0.208224	0.00541642
GADD45A	0.209094	0.00522145
EMILIN2	0.210157	0.0049917
OTUD7B	0.231102	0.0019692
RARA	0.242409	0.00115073
RNF112	0.254917	0.000616689
TP53INP2	0.257834	0.00053078
SPTBN5	0.263326	0.000398298
SYNPO2	0.289336	9.38459e-05
BCAS1	0.304819	3.70371e-05
CNTN2	0.318413	1.56634e-05
MAGI1	0.328082	8.27485e-06
ZNF160	0.332146	6.28696e-06
CDK6	0.348129	2.05315e-06
PCDH9	0.353528	1.38713e-06
NXPH3	0.355664	1.18534e-06
COL9A3	0.385005	1.21471e-07
DSCAML1	0.385954	1.12413e-07
PTPDC1	0.391092	7.35782e-08
ASAP2	0.418323	6.87702e-09
ZFHX2	0.461898	9.71661e-11
CORO2A	0.461919	9.69565e-11
IVNS1ABP	0.467606	5.31207e-11
PTX3	0.477454	1.82513e-11
TRAK2	0.507271	5.79035e-13
ISLR	0.519251	1.31355e-13
